# *MaTAR25* LncRNA Regulates the *Tensin1* Gene to Impact Breast Cancer Progression

**DOI:** 10.1101/2020.02.03.931881

**Authors:** Kung-Chi Chang, Sarah D. Diermeier, Allen T. Yu, Lily D. Brine, Suzanne Russo, Sonam Bhatia, Habeeb Alsudani, Karen Kostroff, Tawfiqul Bhuiya, Edi Brogi, C. Frank Bennett, Frank Rigo, David L. Spector

## Abstract

Misregulation of long non-coding RNA genes has been linked to a wide variety of cancer types. Here we report on <u>Ma</u>mmary <u>T</u>umor <u>A</u>ssociated <u>R</u>NA 25 (*MaTAR25*), a nuclear enriched and chromatin associated lncRNA that plays a role in mammary tumor cell proliferation, migration, and invasion, both *in vitro* and *in vivo*. *MaTAR25* functions by interacting with purine rich element binding protein B (PURB), and associating with a major downstream target gene *Tensin 1* (*Tns1*) to regulate its expression in *trans*. Knockout of *MaTAR25* results in down-regulation of *Tns1* leading to a reorganization of the actin cytoskeleton, and a reduction of focal adhesions and microvilli. The human ortholog of *MaTAR25*, *LINC01271*, is upregulated with human breast cancer stage and metastasis.

**SIGNIFICANCE:** LncRNAs have great potential to reveal new regulatory mechanisms of function as well as having exciting therapeutic capacity given their ease of being targeted by nucleic acid drugs. Our study of *MaTAR25,* and its human ortholog *LINC01271,* reveal an unexpected function of this lncRNA in breast cancer progression by regulating *Tns1* gene expression, whose protein product is a critical component of focal adhesions linking signaling between the extracellular matrix and the actin cytoskeleton. We identified *LINC01271 as* the human ortholog of *MaTAR25*, and importantly, increased expression of *LINC01271* is associated with poor patient prognosis and cancer metastasis. Our findings demonstrate that *LINC01271* represents an exciting therapeutic target to alter breast cancer progression.
