## Supplementary Table S2 for "*MaTAR25* LncRNA Regulates the *Tensin1* Gene to Impact Breast Cancer Progression"

### Sheet: Sheet1
Supplementary Table S2
REAGENT or RESOURCE		SOURCE		IDENTIFIER
Antibodies
Rabbit polyclonel anti-Tensin-1		Signalway Antibody LLC		Cat# 45400; RRID: N/A
Rabbit polyclonel anti-PURA		abcam		Cat# ab79936; RRID: AB_2253242
Rabbit polyclonel anti-PURB (for western, RIP, and ChIP)		Proteintech		Cat# 18128-1-AP; RRID: N/A
Rabbit monoclonal [Y113] anti-Paxillin		abcam		Cat# ab32084; RRID: AB_779033
Rabbit monoclonal [EPR8185] anti-Vinculin		abcam		Cat# ab129002; RRID: AB_11144129
Mouse monoclonal Anti-β-Actin		Sigma-Aldrich		Cat# A5441; AB_476744
Rabbit IgG Isotype Control		ThermoFisher		Catalog # 10500C; RRID: AB_2532981
Chemicals,Peptides, and Recombinant Proteins
TRIzol Reagent		Life Technologies		Cat# 15596018
Chloroform		VWR		Cat# MK443210
Isopropanol		ThermoFisher		Cat# BP26184
2x Laemmli Sample Buffer		BIO-RAD		Cat# 1610737
2-Mercaptoethanol		Sigma-Aldrich		Cat# M3148
Dnase I		ThermoFisher		Cat# 18068015
Glycine		ThermoFisher		Cat# AAJ16405A7
Proteinase K solution		VIAGEN		Cat# 501-PK
DTT		Sigma-Aldrich		Cat# 10708984001
Geneticin Selective Antibiotic (G418 Sulfate)		ThermoFisher		Cat# 10131035
Sucrose		Sigma-Aldrich		Cat# S0389
cOmplete Mini Protease Inhibitor Tablets		Sigma-Aldrich		Cat# 11836170001
Dynabeads Myone streptavidin C1		ThermoFisher		Cat# 65001
Paraformaldehyde		Electron Microscopy Sciences		Cat# 19002
SUPERase In RNase Inhibitor		ThermoFisher		Cat# AM2696
Glutaraldehyde solution		Sigma-Aldrich		Cat# G5882
Pierce 16% Formaldehyde (w/v)		Life Technologies		Cat# 28908
30% Acrylamide and bis-acrylamide solution, 29:1		BIO-RAD		Cat# 1610156
4–20% Mini-PROTEAN® TGX™ Precast Protein Gels, 12-well, 20 µl		BIO-RAD		Cat# 4561095
Phalloidin-iFluor 488 Reagent		abcam		Cat# ab176753
Lipofectamine™ 2000 Transfection Reagent		ThermoFisher		Cat# 11668030
Triton X-100		Sigma-Aldrich		Cat# T8787
Blue Autography film, 8"x10"		Crystalgen		Cat# CGFB-810
Ethidium Bromide		ThermoFisher		Cat# 17898
Amersham Hyperfilm ECL/ 100pk		VWR		Cat# 95017-661
Bovine Serum Albumin		Sigma-Aldrich		Cat# A2153
UltraPure Glycerol		ThermoFisher		Cat# 15514011
SuperScript II Reverse Transcriptase		ThermoFisher		Cat# 18064014
Pierce ECL Western Blotting Substrate		Life Technologies		Cat# 32209
dCTP P32		Perkin Elmer		Cat# BLU513H250UC
Ribonuclease A from bovine pancreas		Sigma-Aldrich		Cat# R4642
NorthernMax Denaturing Gel Buffer		ThermoFisher		Cat# AM8676
NorthernMax hybrid buffer		ThermoFisher		Cat# AM8677
NorthernMax 10X Running Buffer, MOPS		Life Technologies		Cat# AM8671
RiboReady Color 1Kb RNA Ladder		Amresco		Cat# 1B1492
UltraPure Phenol:Chloroform:Isoamyl Alcohol		ThermoFisher		Cat# 15593031
Klenow Fragment (3-5'exo)		NEB		Cat# M0212L
4-(2-Aminoethyl)benzenesulfonyl fluoride hydrochloride		Sigma-Aldrich		Cat# A8456
Hybridase Thermostable RNase H		Epicentre		Cat# H39500
Phusion High Fidelity Polymerase		Life Technologies		Cat# F553L
Opti-MEM I Reduced Serum Medium		Life Technologies		Cat# 31985070
Puromycin		Sigma-Aldrich		Cat# P8833
DMSO		Sigma-Aldrich		Cat# D2650
Herculase II Fusion DNA Polymerases		Agilent		Cat# 600677
Tween-20		Sigma-Aldrich		Cat# P1379
RIPA Lysis and Extraction Buffer		Life Technologies		Cat# 89900
PVDF Pre-cut Blotting Membranes, 0.2 µm pore size		ThermoFisher		Cat# LC2002
GlycoBlue		Life Technologies		Cat# AM9516
ProLong Gold Antifade Mountant		Life Technologies		Cat# P36930
PageRuler Plus Prestained Protein Ladder, 10 to 250 kDa		ThermoFisher		Cat# 26619
DAPI		ThermoFisher		Cat# D1306
Nonidet P40 Substitute		ThermoFisher		Cat# AAJ19628AP
Total RNA prepared from Human Mammary Epithelial Cells (HMEpC)		CELL APPLICATIONS, INC.		Cat# 830-R10a
Streptavidin Conjugated Horseradish Peroxidase (HRP)		Jackson ImmunoResearch		Cat# 016-030-084
Matrigel		Corning		Cat# 356231
Neuregulin 1		Peprotech		Cat# AF-100-03
FGF7		Peprotech		Cat# AF-100-19
FGF10		Peprotech		Cat# AF-100-26
EGF		Peprotech		Cat# AF-100-15
Noggin		Peprotech		Cat# 120-10C
A83-01		Tocris Bioscience		Cat# 2939
Y-27632		AbMole BioScience		Cat# M1817
SB202190		Sigma-Aldrich		Cat# S7067
B27 supplement		Gibco		Cat# 17504-44
N-Acetyl-L-cysteine		Sigma-Aldrich		Cat# A1965
Nicotinamide		Sigma-Aldrich		Cat# N0636
Glutamax		ThermoFisher		Cat# 12634-034
Primocin		InvivoGen		Cat# ant-pm-1
Advanced DMEM-F12		ThermoFisher		Cat# 12634-034
TrypLETM		ThermoFisher		Cat# 12605028
Collagenase IV		Sigma-Aldrich		Cat# C5138
TrypLETM		ThermoFisher		Cat# 12605028
Collagenase IV		Sigma-Aldrich		Cat# C5138
Critical Commercial Assays
Pierce ECL Western Blotting Substrate		Life Technologies		Cat# 32209
PowerUp SYBR Green Master Mix		ThermoFisher		Cat# A25743
TruSeq RNA Samples Preparation Kit v2 Set A		Illumina		Cat# RS-122-2001
TruSeq ChIP Library Preparation Kit - Set A		Illumina		Cat# IP-202-1012
SE Cell Line 4D-Nucleofector X Kit L (24 RCT)		Lonza		Cat# V4XC-1024
Affymetrix ViewRNA ISH Tissue 1-Plex Assay		ThermoFisher		Cat# QVT0050
Affymetrix View ISH Cell Assay Kit 24 Assays		ThermoFisher		Cat# QVC0001
Buffer Kit		ThermoFisher		Cat# AM9010
NEBuilder HiFi DNA Assembly Cloning Kit		NEB		Cat# E5520S
Poly(A)Purist MAG Kit		Life Technologies		Cat# AM1922
SMARTer RACE 5’/3’ Kit		TaKaRa		Cat# 634858
TaqMan Reverse Transcription Reagents		ThermoFisher		Cat# 4304134
ARES™ Alexa Fluor™ 488 DNA Labeling Kit		ThermoFisher		Cat# A21665
ARES™ Alexa Fluor™ 594 DNA Labeling Kit		ThermoFisher		Cat# A21669
Pierce BCA Protein Assay Kit		ThermoFisher		Cat# 23225
QIAquick Gel extraction kit		QIAGEN		Cat# 28704
MinElute PCR Purification Kit		QIAGEN		Cat# 28004
Cultrex 24 Well BME Cell Invasion Assay		Trevigen		Cat# 3455-024-K
Deposited Data
Eperimental Models: cell Lines
Murine mammary tumor cell line 4T1		Fred Miller Lab		N/A
Murine mammary tumor cell line NF639		ATCC		Cat# CRL-3090
Human breast cancer cell line MDA-MB-231 LM2		Joan Massagué Lab		N/A
Human non-tumorigenic epithelial cell line MCF 10A		ATCC		Cat# CRL-10317
Human breast cancer cell line MCF 7		CSHL		N/A
Human breast cancer cell line MDA-MB-231		ATCC		Cat# HTB-26
Human breast cancer cell line SKBR3		Nicholas Tonks Lab		N/A
Human breast cancer cell line BT-474		Nicholas Tonks Lab		N/A
Human breast breast cancer line T47D		CSHL		N/A
Experimental Models: Organisms/Strains
Mouse: MMTV-PyMT		Mikala Egeblad Lab		N/A
Mouse: MMTV-Neu-NDL		William J. Muller Lab		N/A
Mouse: FVB/NJ		The Jackson Laboratory		Stock # 001800
Mouse: Balb/cJ		The Jackson Laboratory		Stock # 00065
Oligonucleotides
RT-PCR primer sequences see Table S1		This paper		N/A
Primer sequences for 5'/3'RACE see Table S1		This paper		N/A
sgRNA sequences see TableS1		This paper		N/A
siPURB sequences		ORIGENE		Cat# SR410793
cEt ASO sequences see Table S1		Ionis Pharmaceuticals, Inc		N/A
Biotin labelled oligo probe sequences see Table S1		LGC Biosearch Technologies		N/A																											``````````````
Recombinant DNA
MGC Mouse Tns1 cDNA (CloneId:30055111), glycerol stock		Dharmacon		Cat# MMM1013-202805727
pCMV6-Entry-Mouse Purb (Myc-DDK-tagged)		ORIGENE		Cat# MR225874
pCMV6-Entry-MaTAR25		This paper		N/A
pCMV6-Entry-GFP		This paper		N/A
pCMV6-Entry-LINC01271		This paper		N/A
pCMV6-Entry-LINC01270.1		This paper		N/A
pCMV6-Entry-LINC01270.2		This paper		N/A
pSpCas9(BB)-2A-GFP (PX458)		Addgene		Cat# 48138
pSpCas9(BB)-2A-mCherry (PX458)		This paper		N/A
pSpCas9(BB)-2A-Puro (PX459) V2.0		Addgene		Cat# 62988
pET3a-Xenopus laevis histones H2B		Bruce Stillman Lab		N/A
BAC Mouse RP23 (MaTAR25)		ThermoFisher		Cat# RPCI23.C ID: 278I19
BAC Mouse RP23-(mouse Tensin1)		ThermoFisher		Cat# RPCI23.C ID: 191K13
BAC Mouse RP23 (mouse Tensin1)		ThermoFisher		Cat# RPCI23.C ID: 203D11
Ef1α-Luc2-mStrawberry plasmid		Scott Lyons Lab		N/A
Software and Algorisms
ImageJ		NIH		https://imagej.nih.gov/ij/
R		R		https://www.r-project.org/
STAR		STAR		https://github.com/alexdobin/STAR
GSEA		GSEA		http://software.broadinstitute.org/gsea/index.jsp
GraphPad Prism		GraphPas Software		https://www.graphpad.com/scientific-software/prism/
ZEN microscope software		ZEISS		https://www.zeiss.com/microscopy/us/products/microscope-software/zen.html
UCSC genome browser		UCSC		https://genome.ucsc.edu/
ensembl genome browser		EMBL-EBI		http://useast.ensembl.org/index.html
FlowJo		FLOWJO, LLC		https://www.flowjo.com/
CellTracker		CellTracker		http://celltracker.website/about-celltracker.html
Aperio ImageScope		LEICA		https://www.leicabiosystems.com/digital-pathology/manage/aperio-imagescope/
